# A role for the spinal cord cholinergic neuron circadian clock in RNA metabolism and mediating ALS disease phenotypes

**DOI:** 10.1101/2025.05.06.652480

**Authors:** Sharon B. Tam, Nathan J. Waldeck, Matthew Wright, Jelena Mojsilovic-Petrovic, Erin M. Baker, Evangelos Kiskinis, Joseph Bass, Robert G. Kalb

## Abstract

Circadian clocks are encoded by a transcription-translation feedback loop that aligns physiological processes with the solar cycle. Previous work linking the circadian clock to the regulation of RNA-binding proteins (RBPs) and alternative splicing provides a foundation for the vital examination of their mechanistic connections in the context of amyotrophic lateral sclerosis (ALS)—a fatal neurodegenerative disease commonly marked by disrupted RBP function. Here, we reveal that the spinal cord cholinergic neuron rhythmic transcriptome is enriched for genes associated with ALS and other neurodegenerative diseases. We show that there is time-of-day-dependent expression of ALS-linked RBP transcripts and rhythmic alternative splicing of genes involved in fundamental neuronal processes, such as microtubule cytoskeleton organization, intracellular trafficking, and synaptic function. We demonstrate clock-dependent expression of ALS-linked RBP Ataxin 2 in this neuronal subtype. Further, through *in silico* analysis of RNA sequencing data from sporadic ALS patients, we find that gene expression profiles altered in disease correspond with rhythmic gene networks. Finally, we report that clock disruption through cholinergic neuron-specific deletion of clock activator BMAL1 (*i*) increases lumbar spinal cord motor neuron loss and sciatic nerve axon degeneration and (*ii*) drives time-of-day-dependent alternative splicing of genes associated with RNA metabolism, including genes encoding ALS-linked RBPs (e.g., *Matr3*, *Srsf7*, and *Ythdf2*). Our results establish a role for the cholinergic neuron circadian clock in RNA metabolism and mediating neurodegeneration.
