## Supplemental Table S2 for "A role for the spinal cord cholinergic neuron circadian clock in RNA metabolism and mediating ALS disease phenotypes"

### Sheet: Table S2A
Table S2A. Genes with rhythmic altered splicing in WT spinal cord cholinergic neurons (Skipped Exons)
	Gene	Chromosome	Strand	Upstream exon	Skipped exon	Downstream exon	P-adj	Period	Phase	Amplitude	Ψ ZT0_A	Ψ ZT0_B	Ψ ZT0_C	Ψ ZT4_A	Ψ ZT4_B	Ψ ZT4_C	Ψ ZT8_A	Ψ ZT8_B	Ψ ZT8_C	Ψ ZT12_A	Ψ ZT12_B	Ψ ZT12_C	Ψ ZT16_A	Ψ ZT16_B	Ψ ZT16_C	Ψ ZT20_A	Ψ ZT20_B	Ψ ZT20_C
1	Aftph	chr11	-	20642464-20642588	20646750-20646831	20648312-20648373	0.00176	24	2	0.0148492	0.94	0.932	0.963	0.858	0.888	0.921	0.893	0.779	0.908	0.814	0.878	0.836	0.884	0.883	0.681	0.874	0.899	0.619
2	Limch1	chr5	+	67191508-67191632	67193368-67193446	67201688-67201797	0.00746	24	0	0.0707107	0.05	0.219	0.057	0	0	0	0	0	0	0	0	0	0	0.031	0	0	0.033	0
3	Mvb12a	chr8	+	71995776-71995875	71996030-71996127	71996600-71996767	0.00849	24	12	0.019799	0.906	0.773	0.855	0.974	0.968	0.933	0.97	1	0.946	0.983	1	0.891	0.964	0.968	0.977	0.825	0.943	0.993
4	Tpst1	chr5	+	130108210-130108502	130130430-130131376	130143308-130143507	0.0136	24	14	0.0989949	0.962	0.92	0.864	0.94	1	1	1	1	1	1	1	1	1	1	1	1	1	1
5	Drc3	chr11	+	60268633-60268810	60275039-60275171	60278118-60278189	0.019	24	14	0.0650538	0.942	0.856	0.825	0.966	1	1	0.947	1	1	1	1	1	1	0.962	1	1	1	1
6	Pdcd2l	chr7	-	33883923-33884236	33885718-33885867	33888773-33888881	0.0213	24	12	0.0275772	0.91	0.775	0.802	0.901	0.962	0.824	0.993	0.918	0.97	0.967	0.891	0.968	0.909	0.894	0.969	0.885	0.915	0.922
7	Sipa1l2	chr8	-	126149931-126149985	126159916-126160048	126166002-126166222	0.0276	28	10	0.0509117	0.964	0.802	0.838	1	1	1	1	1	1	1	0.951	0.964	0.945	0.951	1	0.91	1	0.922
8	B230311B06Rik	chr7	+	118191506-118191859	118194175-118194257	118195647-118196061	0.0293	24	12	0.0353553	0.808	0.803	0.834	0.966	1	1	1	1	0.916	1	0.949	0.943	1	0.967	1	1	0.95	0.912

### Sheet: Table S2B
Table S2B. Genes with rhythmic altered splicing in WT spinal cord cholinergic neurons (Mutually Exclusive Exons)
	Gene	Chromosome	Strand	Upstream exon	Alternative exon 1	Alternative exon 2	Downstream exon	P-adj	Period	Phase	Amplitude	Ψ ZT0_A	Ψ ZT0_B	Ψ ZT0_C	Ψ ZT4_A	Ψ ZT4_B	Ψ ZT4_C	Ψ ZT8_A	Ψ ZT8_B	Ψ ZT8_C	Ψ ZT12_A	Ψ ZT12_B	Ψ ZT12_C	Ψ ZT16_A	Ψ ZT16_B	Ψ ZT16_C	Ψ ZT20_A	Ψ ZT20_B	Ψ ZT20_C
1	Helq	chr5	-	100912806-100912941	100914553-100914667	100918263-100918362	100919599-100919757	0.00305392	24	0	0.13435	0.398	0.35	0.5	0.28	0.242	0	0.052	0	0	0.044	0.124	0.166	0.156	0.161	0.075	0.133	0.264	0.028

### Sheet: Table S2C
Table S2C. Genes with rhythmic altered splicing in WT spinal cord cholinergic neurons (Alternative 3' Splice Site)
	Gene	Chromosome	Strand	Long exon	Short exon	Flanking exon	P-adj	Period	Phase	Amplitude	Ψ ZT0_A	Ψ ZT0_B	Ψ ZT0_C	Ψ ZT4_A	Ψ ZT4_B	Ψ ZT4_C	Ψ ZT8_A	Ψ ZT8_B	Ψ ZT8_C	Ψ ZT12_A	Ψ ZT12_B	Ψ ZT12_C	Ψ ZT16_A	Ψ ZT16_B	Ψ ZT16_C	Ψ ZT20_A	Ψ ZT20_B	Ψ ZT20_C
1	Tmem179b	chr19	-	8750868-8751056	8750868-8750986	8751698-8751831	0.0170928	24	12	0.451134	0.522	0.519	0.562	1	0.681	1	1	1	1	1	0.909	1	1	0.898	1	1	0.911	1

### Sheet: Table S2D
Table S2D. Genes with rhythmic altered splicing in WT spinal cord cholinergic neurons (Alternative 5' Splice Site)
	Gene	Chromosome	Strand	Long exon	Short exon	Flanking exon	P-adj	Period	Phase	Amplitude	Ψ ZT0_A	Ψ ZT0_B	Ψ ZT0_C	Ψ ZT4_A	Ψ ZT4_B	Ψ ZT4_C	Ψ ZT8_A	Ψ ZT8_B	Ψ ZT8_C	Ψ ZT12_A	Ψ ZT12_B	Ψ ZT12_C	Ψ ZT16_A	Ψ ZT16_B	Ψ ZT16_C	Ψ ZT20_A	Ψ ZT20_B	Ψ ZT20_C
1	Aftph	chr11	-	20646750-20648373	20648312-20648373	20642464-20642588	0.00581747	24	2	0.0572756	0.64	0.593	0.735	0.405	0.419	0.526	0.494	0.368	0.516	0.388	0.466	0.369	0.445	0.501	0.253	0.449	0.526	0.175
