## Supplemental Table S3 for "A role for the spinal cord cholinergic neuron circadian clock in RNA metabolism and mediating ALS disease phenotypes"

### Sheet: Table S3A
Table S3A. Differentially expressed genes in ChAT-BKO spinal cord cholinergic neurons vs. controls at ZT8
	Gene	Log2 fold change
1	Rps13-ps2	3.79901
2	Cdkn1a	2.09946
3	Cry1	2.07887
4	Klhl30	1.96515
5	Cmtm7	1.44904
6	Lrrc32	1.32431
7	Per2	1.29404
8	Scd3	1.20737
9	Mapk13	1.17857
10	Asb4	1.10817
11	Serpinh1	1.06366
12	Nfil3	0.9518
13	B230311B06Rik	0.915916
14	Fut2	0.875605
15	Gm32432	0.799785
16	Col4a2	0.690853
17	Colq	0.688286
18	Igfbp6	0.607449
19	Lamp5	0.598468
20	Pdzd2	0.541503
21	Plch2	0.511331
22	Hlf	0.50587
23	Gm13205	0.497378
24	Tspan33	0.474398
25	Grb14	0.415215
26	BC034090	0.414272
27	Palld	0.413499
28	Aldh7a1	0.401823
29	Il4ra	0.397411
30	Rorc	0.371953
31	Stxbp6	0.366061
32	Pde9a	0.353014
33	Rps15a	0.345243
34	Ide	0.338449
35	Cry2	0.322281
36	Eif5a2	0.320805
37	Elovl7	0.317385
38	Clpx	0.315254
39	Arl6ip1	0.309091
40	Rgs4	0.307217
41	Ppib	0.304043
42	Leo1	0.294889
43	Olfm1	0.263892
44	Prkcd	0.241586
45	Rnd1	0.239353
46	Thra	0.233479
47	Ppm1h	0.233083
48	Stk24	0.189888
49	Adcy2	-0.234668
50	Cd24a	-0.301343
51	Bcam	-0.307739
52	Lxn	-0.34212
53	Sema3c	-0.391972
54	C1ql2	-0.426449
55	Adamtsl2	-0.488281
56	Htr3a	-0.52191
57	Rspo3	-0.528955
58	Ptgs1	-0.549469
59	D2hgdh	-0.65687
60	Nr1d1	-0.722836
61	Lrrc17	-1.06064
62	Nr1d2	-1.11006
63	Ciart	-1.22595
64	Mrpl48-ps	-1.7982
65	Oaz2-ps	-1.9293
66	Rps15a-ps6	-2.05707
67	Abhd1	-2.29282
68	Rps15a-ps7	-3.85611
69	Rps13-ps1	-5.01754

### Sheet: Table S3B
Table S3B. Differentially expressed genes in ChAT-BKO spinal cord cholinergic neurons vs. controls at ZT20
	Gene	Log2 fold change
1	Rps13-ps2	3.79426
2	Atp2a1	2.7404
3	Sprr1a	2.22055
4	Cry1	2.1558
5	Ttn	2.09026
6	Ano5	2.05981
7	Mylpf	2.03569
8	Myoz1	2.02681
9	Cdkn1a	1.77496
10	Per2	1.75761
11	Tpm2	1.21225
12	Chrnb4	1.20196
13	Asb4	1.18917
14	Scd3	1.18887
15	Loxl4	1.06872
16	Pgam2	1.044
17	Npnt	1.04003
18	Fut2	1.01256
19	Nfil3	0.967133
20	Asb2	0.862332
21	Tm6sf1	0.815522
22	Gm32432	0.805539
23	Tmc7	0.79647
24	B230311B06Rik	0.697947
25	Colq	0.646414
26	Colq	0.646414
27	Lamp5	0.64381
28	Fam222a	0.62291
29	Hspa1b	0.609556
30	Ptpro	0.58539
31	Col4a2	0.576012
32	Ccdc3	0.540978
33	Plch2	0.537625
34	Fos	0.526075
35	Gm6565	0.525065
36	Tubb6	0.484611
37	Mtrr	0.470858
38	Grin2c	0.459156
39	BC034090	0.458732
40	Clk1	0.45655
41	Tspan33	0.451305
42	Palld	0.446349
43	Mical2	0.445468
44	Il4ra	0.440244
45	Hlf	0.43941
46	C4b	0.425217
47	Hr	0.420187
48	Elovl7	0.413011
49	Adamts4	0.399063
50	Dtx4	0.396445
51	Cry2	0.388726
52	Dhrs3	0.379245
53	Arhgap20	0.377003
54	Rorc	0.373061
55	Stxbp6	0.358526
56	Sema4g	0.348689
57	Tesk1	0.33905
58	Rnf144b	0.338677
59	Kitl	0.302944
60	Fhdc1	0.299115
61	Eif5a2	0.289738
62	Lrig1	0.287859
63	Ncan	0.279719
64	Arl6ip1	0.279663
65	Miga2	0.276128
66	Prkcd	0.261151
67	Galnt9	0.260085
68	Kcng4	0.258626
69	Olfm1	0.258573
70	Pla2g7	0.220434
71	Thra	0.204179
72	Stk24	0.192408
73	Wfs1	0.182726
74	Dlgap4	0.154242
75	Cpne6	0.114559
76	Cd24a	-0.279846
77	Lxn	-0.326888
78	C1ql2	-0.383146
79	Hrh3	-0.405067
80	Rspo3	-0.417205
81	Srsf5	-0.483975
82	Nr1d1	-0.504922
83	Gm6361	-0.595898
84	Ciart	-1.2611
85	Nr1d2	-1.34998
86	Rps15a-ps7	-4.54814
87	Rps13-ps1	-9.65829

### Sheet: Table S3C
Table S3C. Circadian genes with altered expression in ChAT-BKO spinal cord cholinergic neurons at ZT8 and ZT20
	Gene	Log2 fold change ZT8	P-adj ZT8	Log2 fold change ZT20	P-adj ZT20
1	Cry1	2.07887	7.5962e-58	2.1558	8.10065e-67
2	Per2	1.29404	1.82795e-11	1.75761	3.01105e-25
3	Nfil3	0.9518	9.64316e-12	0.967133	3.19354e-14
4	Hlf	0.50587	0.0007652	0.43941	0.0221592
5	Rorc	0.371953	0.000905466	0.373061	4.18528e-05
6	Cry2	0.322281	2.84045e-13	0.388726	2.2636e-12
7	Nr1d1	-0.722836	1.27166e-14	-0.504922	0.0318584
8	Nr1d2	-1.11006	7.5962e-58	-1.34998	1.89969e-42
9	Ciart	-1.22595	5.50176e-11	-1.2611	1.90287e-16
