## Supplemental Table S4 for "A role for the spinal cord cholinergic neuron circadian clock in RNA metabolism and mediating ALS disease phenotypes"

### Sheet: Table S4A
Table S4A. Differentially expressed genes in sALS patient lumbar spinal cord motor neurons vs. controls (re-analysis of data set from Krach et al. 2018)
	Gene	Log2 fold change
1	GPR174	6.26042
2	IKZF3	6.21011
3	LYZ	5.63324
4	KCNK13	5.57534
5	GNLY	5.4232
6	LBX1	5.27134
7	FCGR2B	5.23208
8	IL7R	5.20404
9	TLR8	5.18383
10	KCNK17	5.05608
11	LTF	5.02432
12	TMEM156	4.98784
13	SYDE1	4.96768
14	IL6	4.90612
15	ENSG00000287608	4.85591
16	ENSG00000272254	4.77815
17	LINC02076	4.76699
18	ENSG00000267731	4.63716
19	CHI3L2	4.6318
20	NMI	4.58105
21	ENSG00000277587	4.57569
22	IL1RL1	4.55678
23	TWIST2	4.534
24	GSTM1	4.4687
25	MLPH	4.37202
26	NPM1P20	4.35694
27	TFAP2C	4.33226
28	CD37	4.33226
29	FPR3	4.32964
30	ENSG00000278897	4.31889
31	CCL2	4.31818
32	FUT2	4.28846
33	CARD16	4.26809
34	MIR23AHG	4.23987
35	LINC02097	4.21575
36	QRSL1P3	4.20987
37	RGS5	4.19571
38	CXCL1	4.16352
39	SERPINA3	4.11346
40	HPSE	4.10005
41	RAD9B	4.06561
42	TNFSF8	4.04152
43	PSMD10P1	4.02
44	ENSG00000287189	3.98481
45	LINC02884	3.97652
46	C1QTNF7	3.93959
47	HLA-DRB5	3.88617
48	SLAMF6	3.88259
49	CCL19	3.8237
50	TNFRSF10D	3.8231
51	SFN	3.80599
52	NFATC4	3.79868
53	INMT	3.79471
54	LOXL1-AS1	3.78538
55	CMTM7	3.76462
56	LY86	3.725
57	IGF2	3.72496
58	MEDAG	3.70134
59	JPH2	3.69047
60	CTDSP1	3.65068
61	IL1B	3.64903
62	ADGRG2	3.64851
63	MTND5P2	3.64344
64	ITGBL1	3.63743
65	FMO2	3.63367
66	GJA5	3.63087
67	SIGLEC1	3.59497
68	ENSG00000230537	3.5896
69	GIMAP6	3.57485
70	LGALS9	3.57175
71	MS4A4A	3.57022
72	RPL12P20	3.56832
73	AKNA	3.56446
74	LINC01354	3.55862
75	HMSD	3.55518
76	GPR4	3.55039
77	SLC6A16	3.53617
78	TASL	3.53226
79	COL3A1	3.52514
80	COL14A1	3.52464
81	ADGRE2	3.51999
82	COL8A1	3.50297
83	ENSG00000225460	3.49963
84	ENSG00000286282	3.47428
85	CRHBP	3.46636
86	GRAP2	3.45781
87	ACSM5	3.45208
88	KCNIP3	3.44599
89	IL15	3.43127
90	TMPRSS5	3.43111
91	S100A4	3.40555
92	TNFRSF1B	3.40124
93	CHST9	3.39787
94	ENSG00000231616	3.38881
95	STC1	3.35199
96	CCDC80	3.33758
97	RAB27A	3.33357
98	LYVE1	3.32811
99	PLEK	3.31794
100	HSPD1P11	3.31785
101	TLR7	3.31016
102	CFAP300	3.30093
103	C15orf39	3.29117
104	SRGN	3.27579
105	EPHA2	3.26135
106	LY86-AS1	3.25994
107	ENSG00000286974	3.25937
108	PLAUR	3.25792
109	SASH3	3.24314
110	CP	3.23097
111	ABHD12B	3.22362
112	C1orf112	3.22234
113	WNT4	3.2208
114	HLA-DRB1	3.21978
115	PCAT19	3.21875
116	ENSG00000280434	3.20616
117	MSR1	3.20183
118	ITGB3	3.19705
119	EHD2	3.18988
120	ENSG00000287202	3.18702
121	TMEM51-AS1	3.1796
122	TNFAIP8	3.16571
123	ELOVL2-AS1	3.16436
124	FLJ16779	3.15944
125	PLA2G4A	3.15623
126	CDH5	3.15143
127	ZIC3	3.14793
128	KLHL6	3.14174
129	CCDC8	3.14067
130	MYH11	3.12526
131	H2BC7	3.12373
132	LRRC38	3.11954
133	ADAMTS9-AS1	3.10841
134	ADORA3	3.10392
135	NFATC1	3.09305
136	SLC22A4	3.08459
137	SEC24B-AS1	3.07852
138	IGFBP4	3.07682
139	ABI3	3.07502
140	GIMAP2	3.07103
141	HLA-DQA1	3.06283
142	MFAP5	3.06195
143	TC2N	3.06043
144	ITIH2	3.05894
145	F3	3.0418
146	APOBEC3F	3.03685
147	PARVG	3.03153
148	PIK3R5	3.0271
149	CLEC2B	3.02412
150	OSMR	3.01937
151	LINC00504	3.01874
152	IFITM2	3.01766
153	NKAIN4	3.01439
154	ADH1B	3.01071
155	C7	3.01004
156	SLC16A12	3.00725
157	F13A1	2.99032
158	ID3	2.98021
159	KIAA0040	2.97446
160	METRNL	2.97327
161	MS4A7	2.96851
162	VSIG4	2.96653
163	FCER1G	2.95682
164	ARHGDIB	2.95523
165	AZGP1	2.94487
166	GRIK1	2.93352
167	CD9	2.92164
168	CXCL12	2.91528
169	NECTIN2	2.9102
170	MT1M	2.89957
171	PCDHA3	2.89438
172	ANXA1	2.89233
173	ENSG00000257875	2.88046
174	MCTP2	2.87674
175	THBS1	2.87007
176	NPM1P43	2.865
177	IGFBP7-AS1	2.86257
178	ADAMTS9	2.85639
179	SLC43A3	2.85464
180	PRRX1	2.85197
181	PSMB9	2.84571
182	SFRP4	2.84514
183	GYPC	2.84457
184	SULT1C2	2.83985
185	GSTM2	2.83787
186	MAG	2.83591
187	SLC11A1	2.83503
188	GGT5	2.82983
189	COL4A1	2.82969
190	S100A11	2.82551
191	ANGPTL2	2.8233
192	MIR125B1	2.81323
193	TJP2	2.81252
194	DYNLRB2	2.81201
195	RGS10	2.80432
196	CDK2	2.80131
197	CASP1	2.79967
198	BCL6B	2.7987
199	CLIC6	2.78964
200	PROS1	2.7833
201	ENSG00000259363	2.7782
202	BTG3	2.77271
203	ACTA2	2.76618
204	ADAMTS9-AS2	2.76121
205	LGALSL-DT	2.75461
206	FMOD	2.7541
207	SERPINE1	2.75053
208	COLEC12	2.74768
209	FBLN2	2.74046
210	ITGB2	2.73523
211	CFH	2.73309
212	BGN	2.72897
213	ENSG00000265739	2.72395
214	BCAM	2.72361
215	C1orf162	2.72305
216	IGFBP2	2.71915
217	CD22	2.70832
218	MIR4453HG	2.70787
219	EMP3	2.70642
220	EGR2	2.70334
221	OLFML2B	2.70317
222	RHOJ	2.69771
223	ZFP36L2	2.69733
224	COL28A1	2.69533
225	SOD3	2.69238
226	COL15A1	2.68962
227	TUBA4B	2.68885
228	GAPT	2.6855
229	CHRDL1	2.68268
230	MAPKAPK3	2.68194
231	TNC	2.67918
232	FCGR2A	2.67647
233	ARHGAP10	2.67512
234	GBP2	2.66893
235	ADGRG6	2.66479
236	PDPN	2.66431
237	SLCO1C1	2.66203
238	RASL12	2.66154
239	FN1	2.65728
240	ENSG00000274554	2.65496
241	MIR133A1HG	2.65378
242	SMCO4	2.65201
243	NCF2	2.65119
244	LAIR1	2.64856
245	CPVL	2.64762
246	HK2	2.63633
247	FSTL1	2.63572
248	KIT	2.63513
249	AEBP1	2.63467
250	ENSG00000260912	2.63245
251	B4GALT1	2.63095
252	STON1	2.62959
253	CD4	2.62756
254	CTSS	2.62415
255	ABCC6	2.62361
256	TPM2	2.62312
257	COL1A2	2.62163
258	SPTLC3	2.62069
259	HLA-DOA	2.61987
260	SIGLEC8	2.61878
261	HLA-DRA	2.61526
262	MYL9	2.61002
263	CCND1	2.59733
264	APOE	2.59643
265	CHI3L1	2.59341
266	TBX18	2.59205
267	ACVRL1	2.58964
268	C1R	2.58664
269	PYGL	2.58452
270	GPRC5A	2.58021
271	PTPRH	2.56985
272	BCL2A1	2.56271
273	PDGFRB	2.55352
274	LST1	2.55331
275	RGS22	2.54635
276	SNX33	2.54459
277	TGM2	2.53834
278	SLC1A5	2.5359
279	ADGRL1-AS1	2.53568
280	CEBPD	2.53437
281	LYN	2.53081
282	IFITM3	2.52885
283	RAB32	2.52712
284	APOD	2.52168
285	GPR65	2.52108
286	APOC1	2.51842
287	CD74	2.5172
288	VIM	2.51363
289	DDX60	2.50727
290	EFCAB13	2.50262
291	TNFAIP3	2.50109
292	APBB1IP	2.49598
293	MNDA	2.49586
294	ATP8B1	2.49227
295	HOXB4	2.49046
296	YBX3	2.48824
297	ERG	2.48621
298	NFATC2	2.48408
299	HLA-DQB1	2.48006
300	PODN	2.47922
301	PLEKHH3	2.47877
302	CD44	2.4717
303	ENSG00000284669	2.46879
304	APOBEC3C	2.46521
305	PLA1A	2.4612
306	H3-3A	2.46027
307	DHRS3	2.45879
308	BTK	2.45785
309	LRRC55	2.44647
310	TMEM106A	2.44478
311	FLNC	2.43874
312	CSPG4	2.43457
313	AQP1	2.43298
314	ADAMTSL3	2.42992
315	STX11	2.42617
316	PPP1R3B	2.42508
317	GPR183	2.42466
318	BMP2	2.42278
319	CXCR4	2.4218
320	GIMAP1	2.41983
321	POGLUT3	2.41927
322	ZFP36L1	2.41905
323	STEAP4	2.4188
324	CD93	2.41834
325	FLT1	2.41789
326	LOXL2	2.41447
327	LILRB4	2.4125
328	CLDN5	2.41207
329	SERPING1	2.41173
330	TPTEP1	2.40948
331	CH25H	2.40768
332	HLA-E	2.40602
333	KCNA3	2.4035
334	ELF4	2.40292
335	ARHGEF10	2.40048
336	IFITM1	2.39534
337	NCMAP	2.39376
338	PCDHGB5	2.38958
339	MAML3	2.38871
340	MGP	2.38662
341	LPAR6	2.38531
342	SFRP2	2.38493
343	ITGAM	2.38467
344	EMP1	2.3807
345	BCL11B	2.37711
346	LAPTM5	2.37294
347	TAL1	2.37161
348	IKZF1	2.36661
349	F11R	2.36422
350	FAM110D	2.36341
351	PLSCR1	2.36299
352	PLXND1	2.36207
353	NID2	2.36108
354	FOXC1	2.35545
355	ENSG00000274461	2.35288
356	ITGB4	2.34957
357	NEURL1B	2.34523
358	TRIM38	2.34342
359	CDK5RAP3	2.34261
360	TRIM22	2.34067
361	CCN1	2.33981
362	PMAIP1	2.33818
363	TYROBP	2.33738
364	ZIC1	2.33527
365	TGIF1	2.33403
366	BST2	2.33267
367	MME	2.32721
368	COLQ	2.32706
369	VRK2	2.32246
370	VCAM1	2.32047
371	CYTIP	2.31753
372	PECAM1	2.31012
373	LTBP1	2.30925
374	ENSG00000282024	2.29556
375	RAD52	2.29458
376	GABRE	2.29288
377	ARL6IP6	2.29158
378	ACTN1	2.28565
379	CCR1	2.28214
380	POLM	2.27853
381	MYO1F	2.27646
382	C1QC	2.27477
383	CALHM5	2.27455
384	APOL1	2.27215
385	KANSL1L-AS1	2.2711
386	PLEKHA4	2.26642
387	APLNR	2.2639
388	KDR	2.26103
389	SEMA3G	2.25934
390	FLI1	2.2559
391	GPR26	2.25505
392	GDPD2	2.25397
393	FBXL7	2.25383
394	HLA-DPA1	2.2494
395	CFAP45	2.24786
396	GAS2L3	2.24489
397	C1QB	2.24388
398	CDCA7L	2.24311
399	APOL6	2.2415
400	ENSG00000261329	2.24013
401	CAPN3	2.23692
402	AIF1	2.23636
403	MSI1	2.23067
404	STAT6	2.23036
405	FGF14-AS2	2.22955
406	LAMA2	2.22944
407	EHBP1L1	2.22634
408	SNAI2	2.22367
409	AIDAP2	2.22158
410	FCGR3A	2.22002
411	PTBP1	2.21698
412	ARHGAP30	2.21444
413	WIPF1	2.20893
414	ABI3BP	2.20864
415	ELK3	2.20692
416	PMP2	2.20681
417	GALNT15	2.20327
418	CXCL16	2.20002
419	MS4A6A	2.19841
420	AXIN2	2.1947
421	SH2B3	2.19421
422	H2BC8	2.18924
423	SYTL3	2.18894
424	TMC6	2.18878
425	C5	2.17888
426	LPAR5	2.17298
427	ISM1	2.17015
428	EVI2B	2.16919
429	CAVIN2	2.16529
430	RAB34	2.16477
431	HILPDA	2.16452
432	ENSG00000272320	2.16418
433	SEPTIN7-DT	2.15683
434	MDGA1	2.15495
435	GIMAP8	2.15031
436	SLC12A4	2.14877
437	DEPP1	2.14672
438	ENSG00000264895	2.14191
439	FLVCR2	2.13871
440	CYP1B1	2.1383
441	RASSF3	2.13735
442	VAMP8	2.13729
443	IQGAP2	2.13708
444	PLAGL1	2.13618
445	INF2	2.13587
446	RGS1	2.13216
447	PTPRC	2.13083
448	EPAS1	2.12958
449	ITGAX	2.12902
450	RHOC	2.12865
451	EXD3	2.1261
452	LDB2	2.12407
453	TRAF1	2.12195
454	KLHL18	2.12093
455	RBPMS	2.1179
456	PRDM1	2.1142
457	OLR1	2.10801
458	TGFB1	2.10686
459	FLNA	2.10321
460	CDCA3	2.10197
461	MXRA5	2.0952
462	HOXB-AS3	2.0929
463	CPXM2	2.08911
464	MMRN2	2.08765
465	PDGFC	2.08581
466	SLA	2.0838
467	TGFBI	2.08015
468	C3AR1	2.07618
469	DCN	2.07613
470	RUNX1	2.07527
471	ZNF155	2.0749
472	CNN3	2.06803
473	C3	2.06191
474	COL1A1	2.06149
475	TLR6	2.05917
476	TRAM2	2.05885
477	MPZL2	2.05764
478	ERBB2	2.05468
479	RAB13	2.05439
480	ENSG00000257337	2.05413
481	AOC3	2.05404
482	LAT2	2.05361
483	IGSF6	2.05298
484	ENG	2.05241
485	TM4SF1	2.0524
486	PI16	2.05077
487	SLC2A5	2.0494
488	PAPSS2	2.0478
489	SLC7A2	2.04679
490	MASP1	2.04541
491	XAF1	2.03934
492	TLR2	2.0384
493	GABPB2	2.03541
494	ENSG00000215246	2.02941
495	FYB1	2.02767
496	FIBIN	2.027
497	PTGS2	2.02457
498	LPL	2.02152
499	IL18	2.02071
500	IFI16	2.01778
501	LGALS3	2.01691
502	CFAP44	2.01527
503	HLA-F	2.01511
504	EFEMP2	2.01327
505	CSF3R	2.01285
506	PDGFRA	2.01004
507	TTLL3	2.0097
508	HMOX1	2.00969
509	COL4A2	2.00857
510	APCDD1	2.00577
511	BTG1	2.0043
512	TGFBR2	2.00123
513	C1orf198	1.99803
514	STOM	1.99679
515	KLF2	1.99639
516	INKA2	1.99604
517	TFPI	1.99421
518	CMKLR1	1.9931
519	C1orf54	1.98507
520	TMEM123	1.98476
521	EMX2	1.98246
522	VCAN	1.97874
523	ZFP36	1.97596
524	HLA-DMB	1.97468
525	ITGA1	1.97439
526	NCKAP1L	1.97426
527	STAT4	1.9736
528	CSF1R	1.97175
529	LITAF	1.96925
530	CYBRD1	1.964
531	ENSG00000261094	1.96198
532	CD34	1.95987
533	SHROOM4	1.95924
534	TMBIM1	1.95895
535	GLI3	1.95867
536	N4BP2L1	1.95782
537	HLA-DPB1	1.95062
538	BVES	1.94999
539	DLEU1	1.94997
540	MAB21L2	1.94204
541	ADGRA2	1.93879
542	LAMB2	1.93839
543	ATP8B4	1.93811
544	SLC6A6	1.93523
545	PRELP	1.93419
546	ENSG00000239828	1.93303
547	ENSG00000259020	1.93273
548	UAP1L1	1.93249
549	PAMR1	1.92917
550	PAX8-AS1	1.92909
551	MYO1E	1.9286
552	TREM2	1.92626
553	OGN	1.92193
554	IGFBP3	1.92148
555	BIRC3	1.91916
556	CDH19	1.91748
557	MYOF	1.91661
558	CD109	1.91505
559	AQP4-AS1	1.91386
560	HLA-B	1.90686
561	CDH23	1.90588
562	MN1	1.9049
563	TRIOBP	1.89872
564	FOXO1	1.8947
565	IL4R	1.89455
566	NTM-AS1	1.89316
567	SCUBE3	1.89174
568	CTNNA3	1.89112
569	DRAM1	1.88891
570	NIBAN1	1.8858
571	SCARA3	1.88526
572	RBP1	1.88503
573	HAVCR2	1.8847
574	ACSL5	1.8837
575	PLCD3	1.88315
576	LMOD1	1.88171
577	HOPX	1.88002
578	LIMD1	1.87804
579	SEMA3B	1.87489
580	CCDC173	1.87487
581	PARD3B	1.87457
582	AHNAK	1.8742
583	SAMD9L	1.87306
584	ACSS3	1.87197
585	AQP4	1.86575
586	GBP1	1.857
587	SEMA3E	1.85513
588	PEAR1	1.85313
589	GSN	1.85131
590	A2M	1.84767
591	UCP2	1.84343
592	RPL21	1.84221
593	LPAR1	1.84073
594	DNAJB5	1.84039
595	ITM2A	1.83938
596	PLIN3	1.83772
597	NKX6-1	1.83316
598	CLDN11	1.83294
599	TTC23	1.82537
600	SULF2	1.82396
601	GSTM4	1.82349
602	RFX4	1.82319
603	S1PR3	1.8224
604	PCDHGA10	1.821
605	JAG1	1.82053
606	ANXA9	1.8203
607	P3H2	1.82006
608	GPD1	1.81933
609	ICAM1	1.81909
610	TIMP4	1.81291
611	THBS2	1.81262
612	CITED2	1.80806
613	SYNE2	1.80703
614	ANKFN1	1.8047
615	IL1R1	1.80411
616	FGL2	1.80176
617	CCND2	1.80176
618	EGR1	1.80167
619	HLA-DMA	1.801
620	PDE4DIPP6	1.79675
621	TMEM88B	1.78598
622	TNFRSF1A	1.78521
623	RASGRP3	1.78439
624	ZNF22	1.78291
625	EFEMP1	1.78197
626	PARP14	1.78196
627	PADI2	1.77747
628	EMP2	1.77568
629	BAZ1A	1.77073
630	FILIP1	1.77036
631	EEF1A1	1.76889
632	HCLS1	1.76485
633	CYP2U1-AS1	1.76419
634	SMOC1	1.76286
635	CDKN1A	1.76255
636	DDR2	1.75847
637	CEBPB	1.75649
638	SNX18	1.75446
639	MYO1B	1.7529
640	EFS	1.75279
641	IL11RA	1.75219
642	SOCS3	1.75087
643	COL8A2	1.74889
644	OAS3	1.74784
645	IGFBP5	1.74595
646	KCNK10	1.74578
647	FBLN5	1.74497
648	NOTCH3	1.74307
649	IFIH1	1.74166
650	RASSF9	1.74037
651	FOS	1.73926
652	WWTR1	1.73851
653	CRYAB	1.73816
654	INHBA	1.73689
655	C8orf37	1.73226
656	CFI	1.73114
657	FRMD5	1.72806
658	OPALIN	1.72759
659	PPP1R1A	1.72481
660	CD53	1.72449
661	CDC42EP4	1.72365
662	YAP1	1.7226
663	ARHGEF2	1.72234
664	TRIM56	1.72216
665	PTAFR	1.71936
666	CIITA	1.71703
667	MAL	1.7154
668	RASGRF2	1.71489
669	GLIPR2	1.70853
670	ERF	1.70534
671	BDH2	1.70284
672	ALDH1A1	1.70262
673	FAM107A	1.70001
674	REST	1.69798
675	VEGFA	1.69085
676	TENT5C	1.68911
677	CD226	1.68651
678	SPX	1.68596
679	SQOR	1.68432
680	DDX60L	1.68103
681	GNB4	1.67797
682	CYBB	1.67733
683	GATM	1.67445
684	PIFO	1.67104
685	ELF1	1.67097
686	ABCA1	1.66942
687	EPB41L2	1.66771
688	GIMAP4	1.66622
689	ARAF	1.66309
690	IL27RA	1.66289
691	GNAI2	1.65832
692	GANC	1.65795
693	ENSG00000253636	1.65709
694	RORB	1.65568
695	SIDT1	1.65519
696	DDAH2	1.65424
697	SOX6	1.65419
698	PSRC1	1.65404
699	NES	1.6527
700	SP100	1.65172
701	ENSG00000239415	1.65142
702	ANTXR1	1.64872
703	ALPK1	1.64489
704	DENND2A	1.6439
705	LINC01094	1.64358
706	STRN4	1.64309
707	NDRG2	1.64226
708	FGD5	1.64129
709	BMP7	1.64025
710	ELOVL2	1.63956
711	LTBP2	1.63927
712	GULP1	1.63552
713	LRRC1	1.63345
714	ADAMTS1	1.63326
715	MLC1	1.63289
716	TMEM235	1.63275
717	APOLD1	1.63134
718	ADPRH	1.63097
719	SLC40A1	1.62551
720	CPQ	1.62544
721	SPARC	1.62421
722	PACSIN3	1.62404
723	PTPRK	1.62398
724	ZHX2	1.61851
725	COL11A1	1.61802
726	MFGE8	1.61552
727	SCIN	1.60579
728	GAB3	1.60516
729	MIRLET7A1HG	1.60486
730	HPCAL4	1.60479
731	EOGT	1.60469
732	COX7A1	1.60315
733	IL13RA1	1.60266
734	RPL12	1.60236
735	PTPRZ1	1.60071
736	PTGS1	1.60023
737	SLCO4A1	1.59913
738	LIX1L	1.5976
739	ETS1	1.59716
740	GAS7	1.59513
741	NEDD9	1.5947
742	TPM4	1.59177
743	TP53INP1	1.59072
744	GCH1	1.58613
745	MARCKSL1	1.58428
746	NOTCH2	1.58428
747	LHFPL6	1.58181
748	RAI14	1.58024
749	KANK2	1.57769
750	SULT1C4	1.57542
751	TBX3	1.57297
752	MOG	1.57241
753	MAPK4	1.57108
754	INPP5D	1.57054
755	TXNIP	1.56751
756	TGFBR3	1.56035
757	YES1	1.55569
758	PARP4	1.55381
759	ARHGAP9	1.55258
760	SEMA4C	1.55114
761	UACA	1.55112
762	ADM	1.55061
763	MOBP	1.54692
764	DAB2	1.5468
765	BMPR1B	1.54622
766	SPEG	1.5453
767	FMNL3	1.54334
768	P2RY1	1.54281
769	PRKG1	1.53837
770	SUFU	1.53829
771	TGFB2	1.53783
772	HES1	1.5358
773	DSE	1.53507
774	ZNF845	1.53486
775	MGST1	1.53325
776	EDNRB	1.53235
777	MAML1	1.53229
778	CTXND1	1.53093
779	GMPPA	1.53066
780	IL17RA	1.53038
781	LGALSL	1.52871
782	CNKSR3	1.52857
783	RGS16	1.52724
784	HPSE2	1.52617
785	PAQR6	1.52529
786	PTGDS	1.52469
787	CTDSP2	1.52437
788	MLLT6	1.52417
789	WWC3	1.52372
790	TP53I11	1.5225
791	CD38	1.52182
792	PHLDB1	1.52044
793	BEST1	1.52021
794	HIF3A	1.51691
795	NECTIN3	1.51681
796	DNALI1	1.51584
797	ZNF891	1.51228
798	VEGFB	1.51175
799	SERPINE2	1.51159
800	FBXO32	1.50939
801	SP1	1.50845
802	ENSG00000280138	1.5062
803	WDR6	1.5028
804	SNHG5	1.50224
805	ST18	1.50138
806	DOK1	1.49955
807	DUSP15	1.4969
808	HMGN1	1.4965
809	HDAC7	1.49528
810	EFHD1	1.49525
811	DSC2	1.49384
812	MRC1	1.49176
813	GAB1	1.48996
814	RASGRP2	1.48777
815	ENSG00000245213	1.48732
816	GLUL	1.484
817	SYT7	1.48206
818	LHFPL2	1.48104
819	ITGA6	1.47987
820	LPXN	1.4798
821	NPAS2	1.47601
822	NEK3	1.47578
823	C2orf68	1.47423
824	TCF7L2	1.47372
825	LGR5	1.47187
826	FTL	1.47172
827	SOX10	1.47139
828	CTSO	1.46376
829	CGNL1	1.46278
830	GRN	1.46054
831	CCDC71L	1.45908
832	B3GAT2	1.45755
833	MARCKS	1.45277
834	BTG2	1.44814
835	SETBP1	1.44409
836	ABHD14B	1.44209
837	NME4	1.44194
838	DICER1-AS1	1.44012
839	N4BP2	1.43868
840	CSRP2	1.43429
841	COBLL1	1.43305
842	ACSF3	1.42701
843	PHKA1	1.4264
844	ZEB2	1.42576
845	WASF2	1.42329
846	H2AJ	1.41823
847	RBM24	1.41588
848	PLP1	1.41563
849	GM2A	1.41235
850	MARVELD1	1.41232
851	BCL2L11	1.41181
852	DUSP10	1.4106
853	SNHG12	1.40993
854	NR2F2	1.40816
855	STAT5A	1.40643
856	CLIC5	1.40555
857	MAGT1	1.40404
858	MSC-AS1	1.40378
859	ENSG00000287868	1.40174
860	LIX1	1.40173
861	AIF1L	1.39625
862	CLASRP	1.39442
863	CARHSP1	1.39104
864	NTN4	1.38923
865	CTPS2	1.38828
866	SBSPON	1.38759
867	SEPTIN2	1.38746
868	CDH11	1.38746
869	EPS8	1.38697
870	ELK4	1.38557
871	RCN1	1.38371
872	DDIT4	1.3814
873	STON2	1.38135
874	CST3	1.37627
875	KCTD12	1.37619
876	PARP9	1.37266
877	JAM2	1.37224
878	GADD45B	1.37193
879	ARHGEF26	1.37173
880	PREX1	1.3717
881	LPCAT2	1.37164
882	SOGA1	1.36957
883	RFTN2	1.36956
884	S100A6	1.36906
885	WWC1	1.36874
886	PLA2G7	1.36027
887	CLMN	1.35981
888	NHLRC3	1.35267
889	ZNF765	1.35242
890	ENSG00000288398	1.34815
891	ROCK1	1.34323
892	TNFAIP1	1.3422
893	ATP1B2	1.33938
894	PCSK6	1.33723
895	ANOS1	1.33436
896	PDZRN3	1.33307
897	TMEM144	1.33192
898	RELL1	1.32891
899	SMAD3	1.32758
900	GJB1	1.32739
901	DTNA	1.32545
902	RGMA	1.31894
903	GRIA1	1.31653
904	LIMA1	1.31633
905	LRP10	1.30748
906	ENPP2	1.30606
907	ST8SIA6	1.30255
908	RPL7	1.30009
909	UNK	1.29967
910	PLEKHH1	1.29457
911	SLC2A1	1.29405
912	BCL2	1.29396
913	HOXA-AS3	1.29391
914	ST8SIA4	1.29337
915	TP53INP2	1.29286
916	DOCK8	1.2862
917	HSPA2	1.28376
918	ENSG00000245498	1.28262
919	FAT4	1.28179
920	FAM189A2	1.2811
921	MITF	1.27887
922	ZNF8	1.27795
923	ABCC9	1.27545
924	MLXIPL	1.27095
925	CLK1	1.26902
926	ZNF528-AS1	1.26901
927	ENSG00000230551	1.26819
928	HEPH	1.26568
929	EVI2A	1.25901
930	NDRG1	1.25621
931	PTMAP4	1.25616
932	PER3	1.25446
933	TRIM25	1.25431
934	NAMPT	1.25182
935	FAT1	1.25162
936	H3-3B	1.24879
937	GLIS3	1.24839
938	PTPN13	1.24446
939	PHF10	1.24387
940	CYP4F11	1.24008
941	LAMA3	1.23695
942	SFRP1	1.23589
943	CCNG2	1.2342
944	SLC6A9	1.23071
945	PCBP1-AS1	1.22717
946	RNASET2	1.22671
947	HAPLN2	1.22484
948	TRIL	1.22454
949	ZBTB20	1.2237
950	RRBP1	1.22123
951	ZNF425	1.21993
952	LDB3	1.21858
953	S1PR1	1.21632
954	PTMAP5	1.21452
955	TEAD1	1.21262
956	SAT1	1.21196
957	RELA	1.20993
958	FNDC3B	1.20897
959	PROX1	1.20568
960	SUMF2	1.20447
961	TCF12	1.20313
962	KCNA4	1.20274
963	PAXIP1	1.20131
964	SULF1	1.19974
965	QKI	1.19752
966	LUZP2	1.19742
967	CYFIP1	1.19731
968	CASP2	1.19268
969	ZNF439	1.19148
970	PLXNC1	1.19085
971	GPNMB	1.19041
972	NFKBIA	1.18897
973	KCNJ10	1.18888
974	IGFBP7	1.18869
975	SYT17	1.18481
976	C21orf91	1.18478
977	SENP1	1.18404
978	ZNF880	1.18233
979	ZFAS1	1.18124
980	RNF141	1.17622
981	LHPP	1.17301
982	ADIPOR2	1.1724
983	PALLD	1.16646
984	ITPRID2	1.16562
985	CRY1	1.16228
986	TLCD2	1.16187
987	TCF4	1.16103
988	MXI1	1.16078
989	TET2	1.15958
990	MAF	1.1568
991	SYNPO	1.15653
992	PTMA	1.15394
993	SLC35D2	1.15336
994	ZSCAN16-AS1	1.14827
995	MEF2C	1.14764
996	LCORL	1.14763
997	RGS5	1.14733
998	ZNF550	1.14727
999	CARD8	1.14644
1000	SLC14A1	1.14389
1001	CRELD2	1.14324
1002	GOLIM4	1.14241
1003	HMGB2	1.13911
1004	ZNF577	1.13867
1005	NPTX2	1.13645
1006	GLDN	1.12921
1007	ITGA2	1.12832
1008	SHISA6	1.12697
1009	ATG16L2	1.12682
1010	MOB3B	1.11869
1011	ZNF275	1.11324
1012	NEK9	1.10779
1013	PRKCA	1.10624
1014	ITM2C	1.10335
1015	LAMC1	1.10275
1016	SBF2	1.10168
1017	TIPARP	1.10079
1018	RSRP1	1.10047
1019	CALD1	1.10016
1020	FAXDC2	1.09777
1021	CYP7B1	1.09627
1022	KAT2B	1.09626
1023	PLEKHG3	1.09294
1024	SLC9A3R1	1.09219
1025	CUX1	1.08647
1026	CTNNA1	1.08458
1027	REEP3	1.08418
1028	HIPK2	1.0812
1029	CERS2	1.08001
1030	TBC1D1	1.07973
1031	DDR1	1.07841
1032	PAXBP1	1.07741
1033	ZSCAN30	1.07738
1034	MAOB	1.07606
1035	PGRMC1	1.07599
1036	ANKRD10	1.07406
1037	STK3	1.07289
1038	CREB3L2	1.06754
1039	ELOVL7	1.06696
1040	ANKAR	1.06431
1041	RALGDS	1.06366
1042	ERBB4	1.0617
1043	CXorf38	1.06119
1044	CEMIP2	1.06055
1045	SLC6A8	1.05915
1046	TSPAN6	1.05899
1047	AGT	1.05614
1048	LPP	1.05125
1049	MIDEAS	1.05106
1050	CLN5	1.05067
1051	LRATD1	1.05048
1052	PSMA3-AS1	1.05044
1053	VGF	1.05008
1054	RPS6	1.04929
1055	NPAS3	1.04444
1056	RHOBTB3	1.04425
1057	COL12A1	1.03915
1058	ENSG00000278730	1.03828
1059	ZBTB16	1.03767
1060	RPS9	1.03409
1061	MAP7D3	1.03379
1062	AK4	1.02865
1063	ZNF621	1.02322
1064	KLHL5	1.01998
1065	CRTC3	1.01861
1066	LRRCC1	1.01726
1067	KRCC1	1.01633
1068	LAMB1	1.01534
1069	ERBIN	1.01126
1070	AHCYL1	1.00966
1071	UGT8	1.00698
1072	SNX5	1.00691
1073	PHF21A	1.00571
1074	RNASEH2B	1.00228
1075	SOCS6	0.996977
1076	CSNK1E	0.996152
1077	RPS19	0.994719
1078	BHLHE40	0.992919
1079	SDC2	0.992821
1080	CERS1	0.992706
1081	IRAK4	0.991355
1082	SVIL	0.987492
1083	HIRIP3	0.98407
1084	SLC25A37	0.982396
1085	TWSG1	0.981263
1086	PPP1R3C	0.979899
1087	RPL41	0.97364
1088	FGD6	0.97352
1089	PHLDA1	0.964913
1090	ZRSR2	0.959995
1091	PCDH1	0.957618
1092	NQO1	0.954022
1093	ANKRD44	0.949884
1094	B2M	0.949443
1095	PRKD3	0.949203
1096	PAWR	0.944612
1097	CTSC	0.943139
1098	CNOT6L	0.941448
1099	PRSS23	0.939909
1100	STK38	0.936902
1101	RPS15A	0.936094
1102	NNAT	0.935732
1103	DPY19L3	0.935663
1104	ZNF184	0.929908
1105	SORBS1	0.929818
1106	AGO2	0.927281
1107	HIPK1	0.923784
1108	RPS2	0.923161
1109	ANKRD40	0.920687
1110	ANTXR2	0.920459
1111	CD81	0.919925
1112	VEZF1	0.919259
1113	PFKFB2	0.918667
1114	FHOD1	0.915097
1115	GSAP	0.913031
1116	CCDC50	0.912187
1117	CELF2	0.90994
1118	BRPF3	0.908791
1119	MIER3	0.905531
1120	RNF169	0.904707
1121	TMEM47	0.90319
1122	CETN3	0.90187
1123	RPS12	0.90096
1124	HMGN3	0.899042
1125	MYH9	0.896558
1126	PHLPP1	0.895427
1127	RPS18	0.894844
1128	ESYT3	0.893294
1129	ZSCAN29	0.892663
1130	ZKSCAN8	0.886555
1131	LINC02381	0.884664
1132	DUSP1	0.884425
1133	GPT2	0.883153
1134	KLF3	0.877985
1135	CLK4	0.876962
1136	RPL36	0.874691
1137	HDAC8	0.873004
1138	CBFB	0.869001
1139	LINC00963	0.866879
1140	SCN7A	0.86655
1141	RAB31	0.857248
1142	KIF1C	0.855268
1143	SHTN1	0.855109
1144	YBX1	0.854422
1145	MDM4	0.849168
1146	PTPRA	0.848805
1147	STMN1	0.840539
1148	RPS4X	0.836458
1149	MIR100HG	0.835674
1150	TRIM8	0.835336
1151	HNRNPA1	0.834312
1152	SRSF4	0.834051
1153	ARHGAP26	0.828881
1154	HNRNPF	0.824793
1155	CNOT8	0.824375
1156	RPLP2	0.817352
1157	DMD	0.807874
1158	RPL11	0.806644
1159	CTSA	0.805531
1160	MITD1	0.803806
1161	EPC1	0.798535
1162	FADS2	0.796282
1163	RPS13	0.795486
1164	NCBP3	0.79438
1165	USF2	0.789675
1166	BBX	0.785771
1167	SNHG6	0.785582
1168	TXLNG	0.781652
1169	SERPINB6	0.780582
1170	RPL13A	0.779454
1171	SETD7	0.773532
1172	AKT2	0.772802
1173	OSBPL11	0.764371
1174	IQGAP1	0.764361
1175	SRF	0.764055
1176	PHC3	0.763702
1177	RPL26	0.759441
1178	PDCD4	0.758735
1179	OGFRL1	0.756126
1180	EMSY	0.755036
1181	RPL37A	0.753352
1182	MAP3K20	0.75212
1183	RPS8	0.752105
1184	PTPRF	0.749749
1185	VAT1	0.747817
1186	NCOA6	0.746949
1187	DEK	0.744049
1188	DDX17	0.744034
1189	NKTR	0.739287
1190	POLA1	0.739033
1191	CREBZF	0.736845
1192	IPMK	0.735284
1193	SRSF7	0.733543
1194	RPL34	0.728349
1195	ZMIZ1	0.726875
1196	MCL1	0.725545
1197	TCEA1	0.725098
1198	CDC25B	0.723816
1199	PTP4A2	0.722432
1200	TPT1	0.722041
1201	PIP4K2A	0.719739
1202	QSER1	0.718909
1203	FOXN3	0.718589
1204	CEP95	0.716387
1205	RPL38	0.713048
1206	TUBE1	0.711255
1207	ZBTB6	0.710776
1208	MOB1A	0.710169
1209	RNF38	0.708999
1210	NPC1	0.708592
1211	RPS6KA2	0.703185
1212	PLAAT3	0.697442
1213	GNAI3	0.697271
1214	CTNNB1	0.694686
1215	C1S	0.693223
1216	PABPC1	0.691608
1217	INTS3	0.689394
1218	RPL27	0.686459
1219	SERBP1	0.679622
1220	VAMP2	0.678058
1221	ODF2	0.669333
1222	EZR	0.666009
1223	RPL4	0.659905
1224	NPC2	0.655312
1225	LAP3	0.653036
1226	RPL27A	0.648644
1227	ZC3H6	0.631062
1228	RESF1	0.630173
1229	NOL8	0.629734
1230	RND3	0.628024
1231	PIK3C2A	0.62565
1232	ASAH1	0.621604
1233	DECR1	0.620931
1234	NCOR1	0.616006
1235	ARHGAP12	0.611401
1236	SH3D19	0.607826
1237	HNRNPH3	0.604372
1238	HP1BP3	0.604365
1239	LUC7L2	0.591295
1240	C2orf49	0.58619
1241	CFLAR	0.585172
1242	RPL5	0.572623
1243	ARHGAP29	0.56847
1244	SEC11A	0.567744
1245	MED29	0.567679
1246	PRPF38B	0.566209
1247	SENP7	0.562995
1248	CRTAP	0.557696
1249	HERPUD1	0.556667
1250	RPL19	0.552363
1251	STAM2	0.550668
1252	RPL22	0.544565
1253	SRSF1	0.542918
1254	TIMP2	0.542006
1255	STX16	0.520373
1256	SPATS2L	0.51956
1257	ARMC10	0.496487
1258	RAP1B	0.495406
1259	CHD2	0.489859
1260	ATF7IP	0.488622
1261	ANXA5	0.485937
1262	ARHGEF6	0.481103
1263	PEA15	0.476035
1264	GPBP1L1	0.461611
1265	PCNP	0.460239
1266	DDAH1	0.446667
1267	ADAM10	0.444995
1268	BAZ1B	0.422871
1269	RPS20	0.415415
1270	SLK	0.409976
1271	KIAA1109	-0.376647
1272	SUGT1	-0.401413
1273	ARHGAP35	-0.408264
1274	HERC2	-0.417334
1275	KIF1B	-0.421531
1276	AKT3	-0.421581
1277	INPP4A	-0.446734
1278	BICD1	-0.447282
1279	SCARB2	-0.461878
1280	EIF4G3	-0.464956
1281	MYO5A	-0.466759
1282	MTMR2	-0.470283
1283	VKORC1L1	-0.470651
1284	AP1G1	-0.471772
1285	CAMSAP1	-0.473657
1286	MRPS23	-0.475183
1287	DENND5B	-0.48518
1288	BTRC	-0.485788
1289	UNC80	-0.486117
1290	EPS15	-0.486284
1291	FBXO42	-0.48939
1292	NALCN	-0.490505
1293	ARMH4	-0.496381
1294	SENP5	-0.505553
1295	NDUFA10	-0.507189
1296	TM7SF3	-0.515458
1297	SYNE1	-0.518401
1298	ZFYVE9	-0.518706
1299	RNF115	-0.519665
1300	RNF150	-0.520834
1301	DGKI	-0.521463
1302	LANCL2	-0.521626
1303	VAPB	-0.522649
1304	PCNT	-0.522672
1305	LARP1	-0.525865
1306	TMEM255A	-0.525917
1307	PRKAA1	-0.526574
1308	GSPT2	-0.527466
1309	THOC5	-0.531509
1310	RAB11FIP4	-0.531897
1311	DHDDS	-0.533154
1312	TMEM63B	-0.53602
1313	UBB	-0.539447
1314	FKBP9	-0.541604
1315	FAM13B	-0.542561
1316	MYH10	-0.544453
1317	ROBO1	-0.545145
1318	CS	-0.549437
1319	MRPL35	-0.549483
1320	UBR4	-0.54949
1321	CLASP1	-0.550615
1322	BDP1	-0.550654
1323	APOL2	-0.551283
1324	SRPRA	-0.551293
1325	MAPK10	-0.552556
1326	SLC9A6	-0.552727
1327	APBA2	-0.556208
1328	FOCAD	-0.557572
1329	GRAMD1B	-0.558308
1330	ATP2B2	-0.55915
1331	TENM3	-0.559388
1332	LNPK	-0.559889
1333	GNG2	-0.564013
1334	HSPA12A	-0.570913
1335	NEFL	-0.571371
1336	EXOC6B	-0.572343
1337	ANK2	-0.574463
1338	CLASP2	-0.579204
1339	GRIA2	-0.579585
1340	PATJ	-0.589649
1341	TTBK2	-0.593484
1342	LDOC1	-0.593703
1343	LNPEP	-0.595479
1344	PSME4	-0.599727
1345	CEP126	-0.599771
1346	TMEM178B	-0.601615
1347	DISP2	-0.603375
1348	PHF24	-0.603496
1349	EXOSC10	-0.607938
1350	HEATR5B	-0.608279
1351	SNHG14	-0.609069
1352	PPP5C	-0.609168
1353	IRGQ	-0.613383
1354	HERC1	-0.614863
1355	ZNF875	-0.61741
1356	AP1AR	-0.619651
1357	SLC16A7	-0.61998
1358	TBC1D9	-0.620098
1359	NLN	-0.620239
1360	DUS4L-BCAP29	-0.621383
1361	CALM3	-0.621534
1362	ADARB1	-0.622871
1363	SV2C	-0.624235
1364	CPEB3	-0.626093
1365	PITPNA	-0.626278
1366	NSFL1C	-0.626741
1367	FUNDC2	-0.632585
1368	PPM1H	-0.633151
1369	SLIT2	-0.634397
1370	DNAJC11	-0.639428
1371	REPS2	-0.640423
1372	TUBA1B	-0.640499
1373	RUSC1	-0.641002
1374	HK1	-0.641477
1375	CLTB	-0.649115
1376	MED12L	-0.654041
1377	NBAS	-0.655441
1378	GNB5	-0.65752
1379	ATP8A2	-0.659951
1380	C16orf87	-0.662572
1381	ENTPD4	-0.668519
1382	PSD3	-0.670027
1383	ACTR1A	-0.674208
1384	TLN2	-0.676931
1385	GREM2	-0.678058
1386	CAPN5	-0.678574
1387	USP5	-0.679072
1388	CLCN4	-0.686059
1389	TUBB	-0.691073
1390	AMER1	-0.693145
1391	GPCPD1	-0.697159
1392	RFPL1S	-0.697324
1393	MAP2	-0.697852
1394	GRIP1	-0.69924
1395	ZNF544	-0.702054
1396	ENSG00000261101	-0.702119
1397	KLHL8	-0.702157
1398	VASP	-0.703207
1399	RRP12	-0.705981
1400	AIG1	-0.709458
1401	CACNA1D	-0.70977
1402	DRG1	-0.711003
1403	MAP3K9	-0.711608
1404	MPI	-0.715201
1405	KCNC3	-0.717465
1406	VPS13A	-0.719945
1407	DLGAP1	-0.721408
1408	PEG10	-0.722474
1409	EML2	-0.723455
1410	CRACD	-0.725575
1411	TIGAR	-0.730988
1412	B3GALT2	-0.733466
1413	PPP4R4	-0.73514
1414	SARS1	-0.735356
1415	VIPAS39	-0.737456
1416	ANKRD50	-0.740618
1417	EPB41	-0.741977
1418	SUSD1	-0.742395
1419	GABRA3	-0.74386
1420	NOS1AP	-0.744353
1421	UBE2O	-0.746911
1422	MAST3	-0.747595
1423	MYCBP2	-0.747627
1424	SLC8A3	-0.750828
1425	ENSG00000270953	-0.751583
1426	HECW2	-0.753593
1427	AP1M1	-0.756614
1428	ATR	-0.760842
1429	MEG8	-0.76835
1430	SCN1A	-0.771534
1431	HTT	-0.772391
1432	CHRM2	-0.773254
1433	PABIR1	-0.773407
1434	TMEM229B	-0.77863
1435	POLR1A	-0.778783
1436	PFKP	-0.7801
1437	RCC2	-0.780295
1438	RNF157	-0.78032
1439	SEMA4F	-0.780406
1440	RAB35	-0.780503
1441	DISP1	-0.78071
1442	GRIN2B	-0.781708
1443	SLC41A2	-0.782435
1444	SSX2IP	-0.782931
1445	PREP	-0.783748
1446	RYR2	-0.786206
1447	LRP12	-0.787647
1448	FBXO44	-0.789639
1449	SUSD2	-0.791448
1450	LINC00672	-0.804336
1451	TUBA1A	-0.815398
1452	CAMK1D	-0.815668
1453	NRP1	-0.816866
1454	UTP15	-0.817252
1455	FHOD3	-0.819443
1456	UBE3C	-0.831639
1457	IFT122	-0.832127
1458	PDGFD	-0.833938
1459	TBC1D30	-0.834418
1460	HECW1	-0.835211
1461	MAPK8IP3	-0.837137
1462	PRKRIP1	-0.840204
1463	ORC5	-0.847274
1464	MMP16	-0.854832
1465	ACP2	-0.856508
1466	MAP2K4	-0.857441
1467	PI4K2A	-0.860293
1468	SACS	-0.861712
1469	KY	-0.864318
1470	PCP4L1	-0.865113
1471	STX1B	-0.866546
1472	TSEN2	-0.868332
1473	PTPRD-AS1	-0.868796
1474	ENSG00000286214	-0.869854
1475	LCP2	-0.873063
1476	C1orf216	-0.873336
1477	TUBA4A	-0.880264
1478	KCNA1	-0.880482
1479	ARL16	-0.896227
1480	SSTR3	-0.896694
1481	PDK3	-0.899129
1482	SYT12	-0.899946
1483	P2RX6	-0.901948
1484	TAPT1	-0.9026
1485	CRB1	-0.903441
1486	DENND1B	-0.906076
1487	DOP1B	-0.915731
1488	LINGO4	-0.922967
1489	RSPO2	-0.924737
1490	MTUS2	-0.926939
1491	PAQR9	-0.928264
1492	PGBD4	-0.938689
1493	PCYT1B	-0.939416
1494	GALNT16	-0.942455
1495	RTCA-AS1	-0.951092
1496	TNS1	-0.956672
1497	SLC7A8	-0.964965
1498	MRGPRE	-0.972933
1499	ENTPD3	-0.976498
1500	GVQW3	-0.984596
1501	ENSG00000226380	-0.9858
1502	ZNF208	-0.991635
1503	LRP8	-0.991817
1504	TSPAN33	-0.99733
1505	CORO2A	-0.998265
1506	TUBB4B	-1.00457
1507	SLITRK1	-1.00848
1508	CLCN5	-1.00852
1509	KIAA1841	-1.02465
1510	TMEM179	-1.02976
1511	SYT16	-1.03386
1512	ENSG00000280088	-1.03597
1513	TUBAP2	-1.04447
1514	XYLB	-1.06063
1515	MMAA	-1.06094
1516	BRINP3	-1.0615
1517	RXRG	-1.06173
1518	TRPC5	-1.06252
1519	UCK2	-1.06268
1520	CDK5	-1.06705
1521	SIL1	-1.06764
1522	RPRM	-1.071
1523	SEMA3A	-1.0752
1524	RAB3D	-1.0776
1525	MADD	-1.07775
1526	KCTD4	-1.07805
1527	HTR7	-1.07936
1528	FLT3	-1.09695
1529	MYH7B	-1.10408
1530	FCMR	-1.10573
1531	UTP23	-1.11682
1532	B3GALT5	-1.12323
1533	SCN1A-AS1	-1.14898
1534	VSTM2A	-1.14947
1535	DNAI3	-1.16962
1536	RNFT2	-1.17398
1537	MIR600HG	-1.19692
1538	KCNG4	-1.20115
1539	DNAJC25	-1.21069
1540	C11orf87	-1.26037
1541	METAP1D	-1.2742
1542	EPHX4	-1.27667
1543	ENSG00000235381	-1.28753
1544	ELAVL3	-1.28992
1545	LRRC37A3	-1.30772
1546	PLCD4	-1.35887
1547	VSTM5	-1.37991
1548	LINC01234	-1.41009
1549	CABP1	-1.42978
1550	ENSG00000260947	-1.45371
1551	STMN2	-1.47046
1552	ANO3	-1.47388
1553	CUX2	-1.48094
1554	C17orf97	-1.55884
1555	ENSG00000286389	-1.56293
1556	PRUNE2	-1.58976
1557	WNT9A	-1.59176
1558	FAM83D	-1.59793
1559	NOG	-1.64227
1560	CDC20B	-1.6487
1561	TOMM40L	-1.66582
1562	ERICH6-AS1	-1.67417
1563	ST3GAL1-DT	-1.68639
1564	TRIM46	-1.70866
1565	ENSG00000280073	-1.73712
1566	LRP5L	-1.76474
1567	KRTAP5-AS1	-1.79115
1568	RUNDC3A-AS1	-1.79743
1569	SYNDIG1L	-1.87669
1570	ENSG00000273712	-1.92223
1571	ENSG00000223812	-2.01819
1572	ENSG00000256427	-2.01927
1573	ENSG00000280254	-2.05061
1574	LINC00689	-2.06256
1575	GLYATL1P2	-2.06609
1576	SLC35D3	-2.11441
1577	NPY2R	-2.21398
1578	SOD2-OT1	-2.21548
1579	SPATA41	-2.21841
1580	ENSG00000286016	-2.26106
1581	ZNF99	-2.31483
1582	ENSG00000287340	-2.44578
1583	TP53AIP1	-2.73919
1584	ENSG00000260163	-3.0385
1585	ENSG00000286496	-3.39575
1586	ENSG00000234160	-3.5875
1587	SCAANT1	-4.19431
1588	ENSG00000228906	-4.73261

### Sheet: Table S4B
Table S4B. Hypergeometric test for enrichment of DE genes in ChAT-BKO mouse cholinergic neurons among DE genes in sALS patient LMNs
ChAT-BKO mouse cholinergic neurons	sALS patient LMNs	P-adj	Overlap	Overlapping Genes
Upregulated at ZT8 (42 orthologous genes)	Upregulated (1,270 genes)	0.00566261	9	CDKN1A, CMTM7, COL4A2, COLQ, CRY1, ELOVL7, IL4R, PALLD, RPS15A
Upregulated at ZT20 (69 orthologous genes)	Upregulated (1,270 genes)	0.00566261	12	CDKN1A, CLK1, COL4A2, COLQ, CRY1, DHRS3, ELOVL7, FOS, IL4R, PALLD, PLA2G7, TPM2
Downregulated at ZT8 (16 orthologous genes)	Upregulated (1,270 genes)	0.339414	2	BCAM, PTGS1
Downregulated at ZT20 (9 orthologous genes)	Upregulated (1,270 genes)	1	0
Upregulated at ZT8 (42 orthologous genes)	Downregulated (318 genes)	0.67776	2	PPM1H, TSPAN33
Upregulated at ZT20 (69 orthologous genes)	Downregulated (318 genes)	0.67776	2	KCNG4, TSPAN33
Downregulated at ZT8 (16 orthologous genes)	Downregulated (318 genes)	1	0
Downregulated at ZT20 (9 orthologous genes)	Downregulated (318 genes)	1	0

### Sheet: Table S4C
Table S4C. Upregulated genes in ChAT-BKO mouse cholinergic neurons that are enriched among upregulated genes in sALS patient LMNs
ZT8	Gene	Log2 fold change		ZT20	Gene	Log2 fold change
1	CMTM7	3.76462		1	TPM2	2.62312
2	COLQ	2.32706		2	DHRS3	2.45879
3	COL4A2	2.00857		3	COLQ	2.32706
4	IL4R	1.89455		4	COL4A2	2.00857
5	CDKN1A	1.76255		5	IL4R	1.89455
6	PALLD	1.16646		6	CDKN1A	1.76255
7	CRY1	1.16228		7	FOS	1.73926
8	ELOVL7	1.06696		8	PLA2G7	1.36027
9	RPS15A	0.936094		9	CLK1	1.26902
				10	PALLD	1.16646
				11	CRY1	1.16228
				12	ELOVL7	1.06696

### Sheet: Table S4D
Table S4D. Downregulated genes in sALS patient LMNs that are enriched among rhythmic transcripts in WT mouse spinal cord cholinergic neurons
	Gene	Log2 fold change
1	Syndig1l	-1.87669
2	Kcng4	-1.20115
3	Utp23	-1.11682
4	Flt3	-1.09695
5	Htr7	-1.07936
6	Cdk5	-1.06705
7	Uck2	-1.06268
8	Clcn5	-1.00852
9	Tubb4b	-1.00457
10	Lrp8	-0.991817
11	Dop1b	-0.915731
12	Syt12	-0.899946
13	5730409E04Rik	-0.873336
14	Pcp4l1	-0.865113
15	Prkrip1	-0.840204
16	Mapk8ip3	-0.837137
17	Pdgfd	-0.833938
18	Ift122	-0.832127
19	Fhod3	-0.819443
20	Tuba1a	-0.815398
21	Susd2	-0.791448
22	Slc41a2	-0.782435
23	Grin2b	-0.781708
24	Rab35	-0.780503
25	Rnf157	-0.78032
26	Pfkp	-0.7801
27	Htt	-0.772391
28	Ap1m1	-0.756614
29	Nos1ap	-0.744353
30	B3galt2	-0.733466
31	Eml2	-0.723455
32	Peg10	-0.722474
33	Aig1	-0.709458
34	Amer1	-0.693145
35	Tubb5	-0.691073
36	Atp8a2	-0.659951
37	Nbas	-0.655441
38	Rusc1	-0.641002
39	Cpeb3	-0.626093
40	Sv2c	-0.624235
41	Herc1	-0.614863
42	Ppp5c	-0.609168
43	Heatr5b	-0.608279
44	Exosc10	-0.607938
45	Phf24	-0.603496
46	Psme4	-0.599727
47	Ldoc1	-0.593703
48	Nefl	-0.571371
49	Hspa12a	-0.570913
50	Mapk10	-0.552556
51	Srpr	-0.551293
52	Cs	-0.549437
53	Ubb	-0.539447
54	Tmem63b	-0.53602
55	Thoc5	-0.531509
56	Rnf115	-0.519665
57	Ndufa10	-0.507189
58	Armh4	-0.496381
59	Dennd5b	-0.48518

### Sheet: Table S4E
Table S4E. Upregulated genes in sALS patient LMNs that overlap with rhythmic transcripts in WT mouse spinal cord cholinergic neurons (no significant enrichment)
	Gene	Log2 fold change
1	Syde1	4.968
2	Cd37	4.332
3	Serpina3c	4.113
4	Serpina3n	4.113
5	Tnfrsf22	3.823
6	Igf2	3.725
7	Col3a1	3.525
8	Chst9	3.398
9	Slc22a4	3.085
10	Pik3r5	3.027
11	Id3	2.98
12	Fmod	2.754
13	Bgn	2.729
14	Olfml2b	2.703
15	Fstl1	2.636
16	Col1a2	2.622
17	Lyn	2.531
18	Apod	2.522
19	Vim	2.514
20	Apbb1ip	2.496
21	Dhrs3	2.459
22	Cldn5	2.412
23	Cdk5rap3	2.343
24	Rassf3	2.137
25	Epas1	2.13
26	Tgfbi	2.08
27	Tm4sf1	2.052
28	Zfp36	1.976
29	Litaf	1.969
30	Mab21l2	1.942
31	Lamb2	1.938
32	Slc6a6	1.935
33	Sema3e	1.855
34	Ucp2	1.843
35	Lpar1	1.841
36	Itm2a	1.839
37	Cited2	1.808
38	Egr1	1.802
39	Zfp422	1.783
40	Il11ra1	1.752
41	Cryab	1.738
42	Mal	1.715
43	Aldh1a1	1.703
44	Fam107a	1.7
45	Vegfa	1.691
46	Antxr1	1.649
47	Dennd2a	1.644
48	Adprh	1.631
49	Pacsin3	1.624
50	Hpcal4	1.605
51	Tpm4	1.59177
52	Arhgap9	1.553
53	Sufu	1.538
54	Lgalsl	1.529
55	Ptgds	1.525
56	Gab1	1.49
57	Glul	1.484
58	Btg2	1.448
59	Marveld1	1.412
60	Dusp10	1.411
61	Rcn1	1.384
62	Gjb1	1.327
63	Unk	1.3
64	Slc2a1	1.294
65	Zfp128	1.278
66	Per3	1.254
67	Zbtb20	1.224
68	Tcf12	1.203
69	Mxi1	1.161
70	Ptma	1.154
71	Mef2c	1.148
72	Gldn	1.129
73	Rsrp1	1.1
74	Maob	1.076
75	Erbb4	1.062
76	Slc6a8	1.059
77	Agt	1.056
78	Zbtb16	1.038
79	Rps9	1.034
80	B2m	0.949
81	Ctsc	0.943
82	Rps15a	0.936
83	Cd81	0.92
84	Hmgn3	0.899
85	Rps18	0.895
86	Zkscan8	0.887
87	Ybx1	0.854
88	Trim8	0.835
89	Srsf4	0.834
90	Hnrnpf	0.825
91	Rplp2	0.817
92	Ctsa	0.806
93	Rps13	0.795
94	Ncbp3	0.794
95	Pdcd4	0.759
96	Ogfrl1	0.756
97	Rpl37a	0.753
98	Rps8	0.752
99	Vat1	0.748
100	Ddx17	0.744
101	Mcl1	0.726
102	Tcea1	0.725
103	Rpl38	0.713
104	Npc1	0.709
105	Ints3	0.689
106	Rpl27	0.686
107	Lap3	0.653
108	Crtap	0.558
109	Herpud1	0.557
110	Rpl22	0.545
111	Anxa5	0.486
112	Slk	0.41
