## Supplemental Table S5 for "A role for the spinal cord cholinergic neuron circadian clock in RNA metabolism and mediating ALS disease phenotypes"

### Sheet: Table S5A
Table S5A. Genes with altered splicing in ChAT-BKO spinal cord cholinergic neurons vs. controls at ZT8 (Skipped Exons)
	Gene	Chromosome	Strand	Upstream exon	Skipped exon	Downstream exon	Percent spliced in (Ψ)
1	Gm10419	chr5	+	108515634-108515773	108515986-108516179	108517221-108517351	-0.488
2	Gm10419	chr5	+	108515658-108515773	108516019-108516179	108517221-108517544	-0.486
3	Stk16	chr1	+	75189529-75189650	75189756-75189872	75190219-75190341	-0.222
4	Ermard	chr17	+	15279605-15279731	15280027-15280246	15281330-15281444	-0.306
5	Arhgap39	chr15	-	76608184-76609376	76609522-76609692	76610122-76610214	-0.3
6	Fzd10os	chr5	-	128656169-128656349	128659778-128660051	128661227-128661360	-0.32
7	Hars2	chr18	+	36922209-36922337	36922419-36922662	36923186-36923303	0.188
8	Adam22	chr5	-	8132142-8132269	8137981-8138068	8140141-8140252	0.382
9	Stk16	chr1	+	75189243-75189650	75189776-75189872	75190219-75190341	-0.112
10	Phkg2	chr7	+	127176706-127176818	127177146-127177201	127178838-127178904	-0.155
11	Ythdf2	chr4	-	131913998-131914258	131932824-131933026	131938062-131938120	-0.337
12	H2az2	chr11	-	6379095-6379225	6383723-6383837	6389375-6389453	0.159
13	Acsl3	chr1	+	78635541-78635820	78640857-78640997	78659309-78659727	0.437
14	Oma1	chr4	+	103182489-103182597	103186034-103186163	103188501-103188576	-0.255
15	Lypd6b	chr2	+	49677699-49677785	49753822-49753918	49793387-49793464	0.438
16	Nrcam	chr12	+	44623386-44623563	44624927-44624963	44630449-44630575	0.125
17	Kyat1	chr2	-	30084065-30084124	30087968-30088171	30095644-30095813	-0.379
18	Matr3	chr18	+	35720683-35720906	35721384-35721506	35723432-35723517	0.117
19	Cdadc1	chr14	-	59796836-59798370	59801966-59802044	59806396-59806457	-0.149
20	Zyx	chr6	+	42327879-42328082	42328203-42328296	42328408-42328541	-0.129
21	Dync2h1	chr9	-	6955906-6955996	6967079-6967289	6983389-6983506	-0.223
22	Pacsin3	chr2	+	91086488-91086535	91090208-91090272	91090515-91090574	-0.167
23	Silc1	chr12	-	27190875-27192161	27203315-27203373	27210228-27210515	0.184
24	Ccdc136	chr6	+	29411246-29411384	29414784-29414979	29415429-29415654	-0.118
25	Thoc7	chr14	+	8518499-8518557	8519397-8519464	8519561-8519620	-0.101
26	Tk2	chr8	-	104957791-104957880	104963403-104963477	104965375-104965465	-0.256
27	Syncrip	chr9	-	88361846-88361965	88362658-88362818	88364108-88364184	0.208
28	Arhgef15	chr11	-	68837126-68837296	68837386-68837469	68837809-68837962	-0.119
29	Ccdc136	chr6	+	29411246-29411384	29412362-29412533	29415429-29415654	-0.133
30	Brsk2	chr7	+	141552369-141552459	141554578-141554626	141555751-141557984	0.321
31	Ccdc136	chr6	+	29411246-29411384	29412900-29413086	29415429-29415654	-0.104
32	Srcin1	chr11	-	97410139-97410999	97413198-97413321	97413915-97414068	-0.353
33	Ccdc74a	chr16	+	17465930-17465990	17466658-17466824	17467858-17467938	-0.231
34	Reps1	chr10	+	17979901-17980023	17983418-17983496	17990146-17990234	-0.232

### Sheet: Table S5B
Table S5B. Genes with altered splicing in ChAT-BKO spinal cord cholinergic neurons vs. controls at ZT8 (Mutually Exclusive Exons)
	Gene	Chromosome	Strand	Upstream exon	Alternative exon 1	Alternative exon 2	Downstream exon	Percent spliced in (Ψ)
1	2210408F21Rik	chr6	+	31254782-31254890	31261937-31262055	31305223-31305295	31312925-31312997	-0.273
2	2210408F21Rik	chr6	+	31254782-31254890	31261937-31262217	31305223-31305295	31312925-31312997	-0.432
3	2210408F21Rik	chr6	+	31221039-31221293	31261937-31262055	31305223-31305295	31312925-31312997	-0.426
4	Kif3a	chr11	+	53477661-53477757	53479515-53479587	53481543-53481552	53484200-53484357	-0.108
5	Gas5	chr1	+	160863321-160863374	160863552-160863584	160864118-160864149	160864389-160864422	-0.108

### Sheet: Table S5C
Table S5C. Genes with altered splicing in ChAT-BKO spinal cord cholinergic neurons vs. controls at ZT8 (Alternative 3' Splice Sites)
	Gene	Chromosome	Strand	Long exon	Short exon	Flanking exon	Percent spliced in (Ψ)
1	Plekha5	chr6	+	140539280-140542836	140541974-140542836	140537353-140537490	-0.584
2	Tspan7	chrX	+	10456374-10461593	10461517-10461593	10451735-10451891	-0.294
3	Spns2	chr11	-	72344379-72344540	72344379-72344426	72344879-72345043	-0.273
4	Camsap3	chr8	+	3652367-3652425	3652370-3652425	3652185-3652279	0.467
5	Phf1	chr17	+	27155485-27155654	27155496-27155654	27155260-27155365	0.268
6	Dyrk1b	chr7	+	27885138-27885454	27885258-27885454	27884720-27884861	0.268
7	5430405H02Rik	chr2	-	156695350-156696224	156695350-156695938	156704518-156704922	0.118
8	Ranbp3	chr17	+	57008022-57009890	57009762-57009890	57003717-57003789	-0.344
9	Tubgcp4	chr2	+	121020304-121020446	121020307-121020446	121019842-121019950	-0.229
10	Dnajc4	chr19	-	6969526-6969689	6969526-6969640	6969916-6969940	-0.475
11	Tmeff1	chr4	+	48617231-48617331	48617234-48617331	48614956-48614983	0.428
12	Snhg6	chr1	-	10012183-10012380	10012183-10012374	10012547-10012616	-0.287

### Sheet: Table S5D
Table S5D. Genes with altered splicing in ChAT-BKO spinal cord cholinergic neurons vs. controls at ZT8 (Alternative 5' Splice Sites)
	Gene	Chromosome	Strand	Long exon	Short exon	Flanking exon	Percent spliced in (Ψ)
1	Phkg2	chr7	+	127176706-127176860	127176706-127176818	127178838-127178904	-0.439
2	Phkg2	chr7	+	127176706-127176882	127176706-127176818	127178838-127178904	-0.347
3	Phkg2	chr7	+	127176706-127177201	127176706-127176818	127178838-127178904	-0.256
4	Rhno1	chr6	-	128339330-128339831	128339801-128339831	128336068-128336317	-0.398
5	Tmem29	chrX	-	149241957-149242150	149242067-149242150	149203337-149203437	-0.156
6	Ccdc61	chr7	-	18627691-18627774	18627703-18627774	18627109-18627273	-0.138
7	Wdr83	chr8	-	85806417-85806854	85806689-85806854	85806209-85806320	-0.226
8	Hscb	chr5	-	110983840-110983935	110983845-110983935	110982520-110982665	0.26
9	Pabpc4	chr4	+	123188994-123189114	123188994-123189066	123189722-123189850	-0.15
