## Supplemental Table S6 for "A role for the spinal cord cholinergic neuron circadian clock in RNA metabolism and mediating ALS disease phenotypes"

### Sheet: Table S6A
Table S6A. Genes with altered splicing in ChAT-BKO spinal cord cholinergic neurons vs. controls at ZT20 (Skipped Exons)
	Gene	Chromosome	Strand	Upstream exon	Skipped exon	Downstream exon	Percent spliced in (Ψ)
1	Nme5	chr18	-	34700088-34700207	34704508-34704714	34711610-34711820	0.368
2	Camk2d	chr3	+	126599505-126599565	126601856-126601898	126604287-126604336	-0.433
3	Parp6	chr9	+	59540794-59540887	59542138-59542264	59543952-59544018	0.138
4	Zcwpw1	chr5	+	137810263-137810362	137815154-137815238	137815719-137815786	0.206
5	Clvs2	chr10	-	33470306-33471914	33498539-33499054	33500131-33500615	0.302
6	Smarce1	chr11	-	99111480-99111561	99115863-99115968	99119100-99119144	0.256
7	H2az2	chr11	-	6379095-6379225	6383723-6383837	6389375-6389453	0.147
8	Alkbh3	chr2	-	93826527-93826737	93831769-93831858	93833397-93833501	0.136
9	Rsrc1	chr3	+	67257241-67257348	67262806-67262959	67263553-67263892	0.285
10	Amn1	chr6	-	149084891-149085036	149086489-149086622	149090103-149090210	0.168
11	Ncoa1	chr12	-	4297361-4299750	4299835-4299890	4303656-4303746	0.227
12	Agap3	chr5	+	24701730-24701901	24703067-24703205	24704655-24704810	0.226
13	Ube2j2	chr4	+	156028325-156028470	156030711-156030874	156033463-156033594	0.173
14	Dip2a	chr10	-	76106229-76106291	76107209-76107239	76108366-76108537	0.277
15	Atg10	chr13	-	91085411-91085509	91170688-91170786	91302335-91302431	-0.362
16	Plpp1	chr13	+	112937396-112937800	112987936-112988088	112993279-112993560	-0.12
17	Pals2	chr6	+	50140401-50140629	50153856-50153898	50155368-50155500	-0.216
18	Iffo1	chr6	+	125128347-125128488	125129576-125129734	125130369-125130465	-0.1
19	Iffo1	chr6	+	125126703-125128488	125130004-125130125	125130369-125130465	-0.108
20	Aldoa	chr7	-	126396815-126396948	126397145-126397298	126397994-126398084	0.155
21	Palm	chr10	+	79651018-79651075	79652625-79652757	79654874-79655345	-0.206
22	Ccdc74a	chr16	+	17465930-17465990	17468012-17468069	17468230-17468273	-0.231
23	Ubl4a	chrX	-	73410877-73411192	73411306-73411616	73411758-73411864	-0.154
24	Ubl7	chr9	+	57818261-57818290	57818999-57819108	57819920-57820133	0.194
25	Ktn1	chr14	+	47941643-47941734	47941876-47941945	47943219-47943257	0.109
26	Atg10	chr13	-	91085411-91085509	91188968-91189107	91302335-91302431	-0.362
27	Ntan1	chr16	+	13646868-13646942	13648981-13649035	13649470-13649524	0.128
28	C2cd5	chr6	-	142963608-142963799	142965053-142965155	142974885-142974972	-0.418
29	Enkd1	chr8	-	106430744-106430881	106430982-106431392	106434180-106434375	0.146
30	Sgf29	chr7	+	126264087-126264160	126270905-126271052	126271209-126271245	0.157
31	U2af2	chr7	+	5069401-5069537	5070208-5070253	5070542-5070646	0.102
32	Nfic	chr10	-	81234971-81236905	81239185-81239262	81240657-81240842	-0.199
33	Cbarp	chr10	-	79972707-79972772	79972876-79973016	79973121-79973221	0.132
34	Ccdc74a	chr16	+	17465930-17465990	17467858-17467938	17468012-17468069	0.141
35	Smarce1	chr11	-	99111480-99111561	99115546-99115968	99119100-99119144	0.352
36	Nubp2	chr17	-	25103374-25103529	25104392-25104608	25104692-25104811	0.177
37	Vav2	chr2	-	27157241-27157396	27158162-27158249	27158910-27159034	-0.169

### Sheet: Table S6B
Table S6B. Genes with altered splicing in ChAT-BKO spinal cord cholinergic neurons vs. controls at ZT20 (Mutually Exclusive Exons)
	Gene	Chromosome	Strand	Upstream exon	Alternative exon 1	Alternative exon 2	Downstream exon	Percent spliced in (Ψ)
1	Mettl5	chr2	-	69702075-69702125	69704227-69704279	69709445-69709528	69711110-69711292	0.431

### Sheet: Table S6C
Table S6C. Genes with altered splicing in ChAT-BKO spinal cord cholinergic neurons vs. controls at ZT20 (Alternative 3' Splice Sites)
	Gene	Chromosome	Strand	Long exon	Short exon	Flanking exon	Percent spliced in (Ψ)
1	Fbxw2	chr2	-	34712569-34713079	34712569-34712987	34715973-34716082	0.198
2	Ccl27a	chr4	-	41771137-41771290	41771137-41771213	41773464-41773524	0.343
3	A430046D13Rik	chr10	+	128337248-128337558	128337503-128337558	128335177-128335395	0.552
4	Rhbdd3	chr11	+	5055180-5055347	5055184-5055347	5054020-5054404	-0.177

### Sheet: Table S6D
Table S6D. Genes with altered splicing in ChAT-BKO spinal cord cholinergic neurons vs. controls at ZT20 (Alternative 5' Splice Sites)
	Gene	Chromosome	Strand	Long exon	Short exon	Flanking exon	Percent spliced in (Ψ)
1	Ube2j2	chr4	+	156028287-156028607	156028287-156028470	156033463-156033594	0.255
2	Terf2	chr8	-	107803241-107803628	107803510-107803628	107799191-107799277	0.12
3	Mrps17	chr5	+	129792747-129792974	129792747-129792922	129793790-129793930	0.121
4	Mrps17	chr5	+	129792747-129792976	129792747-129792922	129793790-129793930	0.221
5	Mrps17	chr5	+	129792747-129793005	129792747-129792922	129793790-129793930	0.199
6	Tshz2	chr2	+	169726812-169728506	169726812-169728379	169912187-169913736	0.321
7	Snrnp70	chr7	-	45031248-45032608	45032548-45032608	45030140-45030242	0.173
8	Srsf7	chr17	-	80511559-80511661	80511583-80511661	80510119-80510173	0.18
