## Supplemental Table S7 for "A role for the spinal cord cholinergic neuron circadian clock in RNA metabolism and mediating ALS disease phenotypes"

### Sheet: Table S7
Table S7. CLIP-targets of ALS-linked RBPs that are rhythmically expressed in spinal cord cholinergic neurons
RNA-binding protein	Tissue / cell-type	Reference	# CLIP-target genes that overlap with chol. neuron rhythmically expressed genes	CLIP-target genes that overlap with WT chol. neuron rhythmically expressed genes	CLIP-target genes that overlap with WT chol. neuron rhythmically spliced genes	CLIP-target genes that overlap with chol. neuron Bmal1-deletion differentially expressed genes	CLIP-target genes that overlap with chol. neuron Bmal1-deletion differentially spliced genes
FUS	mouse brain	Lagier-Tourenne et al. 2012	23	Ahi1, Als2, App, Atxn2, Atxn3, Atxn7, Bin1, Ewsr1, Fus, Grin1, Grin2b, Mapt, Mbnl1, Mbnl2, Nefh, Nefl, Nefm, Nrg3, Park7, Pink1, Sort1, Taf15, Uchl1	none	Grin2c	none
	human brain	Nakaya et al. 2013	119	Aatk, Ablim2, Abr, Acot7, Adarb2, Adcy1, Adcy2, Agbl4, Ajap1, Ankrd11, App, Astn1, Atp8a2, Bin1, Brd4, Cacna2d3, Cadm2, Caln1, Camk2g, Capzb, Chl1, Chrm3, Chsy3, Clec16a, Clstn1, Ctnnd1, Dclk1, Ddx17, Dlg2, Dpp6, Efna5, Ehmt1, Erbb4, Ext1, Fat3, Fhod3, Fkbp5, Fmn2, Foxp1, Galnt9, Glul, Gnao1, Gphn, Gpi1, Grin1, Grin2b, Grm1, Hdac9, Herc1, Hnrnpa2b1, Hspa12a, Ids, Igsf9b, Inpp4b, Iqsec1, Jazf1, Kc…	Limch1	Adcy2, Dlgap4, Galnt9, Mical2, Pdzd2	Agap3, Brsk2, Nrcam, Plekha5, Tshz2, Vav2
TAF15	mouse neurons differentiated from embryonic stem cells (ESCs)	Ibrahim et al. 2013	18	A330076H08Rik, App, Cadm2, Cadps, Dclk1, Dlg2, Dpp6, Erbb4, Fus, Gpi1, Herc1, Ncam1, Ncam2, Nrg3, Pfkp, Rbfox1, Slc8a1, Srgap3	none	none	Nrcam
	human brain	Ibrahim et al. 2013	67	Ablim2, Abr, Adarb2, Adcy2, Agbl4, Ajap1, App, Astn1, Atp8a2, Bin1, Cacna2d3, Cadm2, Chrm3, Chsy3, Dclk1, Dlg2, Dpp6, Erbb4, Fmn2, Foxp1, Fus, Gnao1, Gpi1, Grid1, Grin1, Grin2b, Grm1, Hnrnpa2b1, Hspa12a, Iqsec1, Jazf1, Kcnq2, Khdrbs3, Lrfn5, Map7, Mapk10, Mapt, Mbnl2, Mbp, Med13l, Mef2c, Msra, Ncam1, Ncam2, Nrg3, Pcsk2, Pde1a, Phactr1, Ptprt, Rapgef5, Rgs6, Rgs7, Ryr3, Sh3gl2, Slc8a1, Snrnp70, Sn…	Limch1	Adcy2, Mical2	Brsk2, Nrcam, Plekha5, Snrnp70, Tshz2
hnRNPA2B1	mouse spinal cord	Martinez et al. 2016	110	4933431E20Rik, 6430548M08Rik, Abat, Ablim2, Acly, Aldoc, Ankrd46, Aplp1, Apod, Arl2bp, Atp5a1, BC005537, Bsg, Cdc37l1, Cend1, Clcn5, Clec16a, Clic4, Clip3, Clock, Clstn1, Cmss1, Copg1, Cops2, Cs, Csrp1, Ctsd, Ddx17, Dynlt3, Elovl6, Enpp4, Epb41l3, Epm2aip1, Fgfr3, Fth1, Fus, Gabbr1, Gapdh, Gfap, Glud1, Glul, Gnas, Gpsm1, Grcc10, Hadha, Hexb, Hnrnpa2b1, Hspa4l, Ids, Iqsec1, Itm2b, Kcna2, Klc1, Kmt…	Limch1	Clk1, Pla2g7	Gas5, Snrnp70, Tspan7
	patient fibroblasts and motor neurons differentiated from induced pluripotent stem cells (iPSC-MNs)	Martinez et al. 2016	39	Ankrd11, Brd4, Caskin1, Cd47, Cog4, Dclk1, Ddx17, Fam219b, Fat3, Fbxo22, Fndc5, Glul, Gpi1, Hnrnpa2b1, Map3k12, Pi4ka, Pkm, Prrc2b, Rpl10, Sec14l1, Sfpq, Sox11, Srrt, Srsf11, Srsf5, Syt1, Tacc2, Tagln3, Tcf12, Thsd7a, Tle1, Tnrc6a, Tpd52l2, Tpm4, Uba1, Ube2g2, Unc13b, Wnk2, Zranb2	none	Srsf5	Brsk2, C2cd5, Kif3a
