## Supplemental Table S8 for "A role for the spinal cord cholinergic neuron circadian clock in RNA metabolism and mediating ALS disease phenotypes"

### Sheet: Table S8
Table S8. qPCR primer sequences
	Primer name	Sequence
1	Chat F	GCTTGAATGGAGCGAATCGTTGG
	Chat R	CACCAGGACGATGCCATCAAAAG
2	Slc5a7 F	TCCATCCTGTCGGCGAGTTCTA
	Slc5a7 R	TGCAGATGCTCCGAACACAAGC
3	Ache F	TTCCTTCGTGCCTGTGGTAGAC
	Ache R	CCGTAAACCAGAAAGTAGGAGCC
4	Slc17a6 F	CCTATGCTGGAGCAGTCATTGC
	Slc17a6 R	GGCTCTCATAAGACACCAGAAGC
5	Slc6a5 F	CATTTGTCAGCGGGAGTGAAGAG
	Slc6a5 R	TCCTTTCGCCAGTGATGCGTAC
6	Mbp F	ATTCACCGAGGAGAGGCTGGAA
	Mbp R	TGTGTGCTTGGAGTCTGTCACC
7	Gfap F	CACCTACAGGAAATTGCTGGAGG
	Gfap R	CCACGATGTTCCTCTTGAGGTG
8	β-actin F	TTGTCCCCCCAACTTGATGT
	β-actin R	CCTGGCTGCCTCAACACCT
